# Quantifying multi-species microbial interactions in the larval zebrafish gut

**DOI:** 10.1101/2020.05.28.121855

**Authors:** Deepika Sundarraman, Edouard A. Hay, Dylan M. Martins, Drew S. Shields, Noah L. Pettinari, Raghuveer Parthasarathy

**Author notes:** These authors contributed equally to this work (Deepika Sundarraman, Edouard A. Hay, Dylan M. Martins). Department of Physics, University of Oregon, Eugene, OR 97403.

## Abstract

The microbial communities resident in animal intestines are composed of multiple species that together play important roles in host development, health and disease. Due to the complexity of these communities and the difficulty of characterizing them in situ, the determinants of microbial composition remain largely unknown. Further, it is unclear for many multi-species consortia whether their species-level makeup can be predicted based on an understanding of pairwise species interactions, or whether higher-order interactions are needed to explain emergent compositions. To address this, we examine commensal intestinal microbes in larval zebrafish, initially raised germ-free to allow introduction of controlled combinations of bacterial species. Using a dissection and plating assay, we demonstrate the construction of communities of one to five bacterial species and show that the outcomes from the two-species competitions fail to predict species abundances in more complex communities. With multiple species present, inter-bacterial interactions become weaker and more cooperative, suggesting that higher-order interactions in the vertebrate gut may stabilize complex communities.
