## Supplementary File 2 for "Quantifying multi-species microbial interactions in the larval zebrafish gut"

### Sheet: 1-species
Total bacterial abundances in vitro grown overnight in LB broth in 1-species monoassociation presented here as cells/mL
AC		AE		EN		PL		PS
12900000000		10500000000		12400000000		2800000000		9800000000
8200000000		11100000000		10000000000		2200000000		4700000000
10500000000		6600000000		7300000000		900000000		10100000000
		5000000000		10500000000		3300000000		8200000000
		4500000000		8100000000
		2900000000		12000000000
		8800000000		9100000000
		3000000000		11000000000
				5500000000
				12700000000

### Sheet: 2-species
Total bacterial abundances in vitro grown overnight in LB broth in 2-species monoassociation presented here as cells/mL
AC	AE		AC	EN		AC	PL		AC	PS		AE	EN		AE	PL		AE	PS		EN	PL		EN	PS		PL	PS
4300000000	1300000000		2700000000	9100000000		5700000000	1000000000		450000000	4e+07		900000000	14600000000		3510000000	70000000		2300000000	4000000000		11900000000	200000000		20400000000	1900000000		8e+08	2.28e+09
3900000000	3900000000		2500000000	10600000000		3800000000	400000000		420000000	1.5e+08		1200000000	6700000000		4300000000	210000000		1000000000	3900000000		11700000000	100000000		12100000000	1800000000		1.42e+09	1.15e+09
3400000000	2500000000		1800000000	10200000000		2200000000	1000000000		3.3e+08	1.6e+08		700000000	16000000000					600000000	2100000000					14200000000	1400000000		1.5e+09	840000000
												2000000000	10500000000
												900000000	10200000000
												900000000	5600000000
												1200000000	12600000000
												1000000000	5600000000
												1500000000	8900000000
												2100000000	7800000000
												2800000000	11200000000
