## Supplementary File 5 for "Quantifying multi-species microbial interactions in the larval zebrafish gut"

### Sheet: Sheet1
AC	AE	EN	PL	PS
3.18785	2.4888	0	0	2.62292
3.17544	2.43908	0	0	2.8754
3.44188	2.50575	0	0	2.62875
3.07745	2.34277	0	0	2.63834
3.24747	2.45498	0	0	2.81713
2.90827	2.47868	0	0	2.55896
3.24074	2.0312	0	1.56207	2.54495
3.27046	2.72634	0	1.43477	2.60036
2.8634	2.52518	0	0	2.71416
2.78714	2.64582	0	0	2.65806
3.08934	2.20214	0	0	2.52442
3.43947	2.39086	0	1.43214	2.72921
3.19579	2.51664	0	0	2.5586
3.14486	2.16145	0	0	2.6457
2.95954	2.09992	1.42916	0	2.53177
3.2327	2.38568	0	0	2.78216
3.0205	2.44317	1.57202	0	2.67126
3.18724	2.21344	1.71482	0	2.46561
3.28887	1.7482	1.59192	0	2.69886
3.27341	2.50454	0	0	2.6547
3.2194	2.42918	0	0	2.62911
3.02191	2.10257	0	0	2.67566
3.17597	2.32467	0	0	2.31981
3.35346	2.35595	0	1.69892	2.61119
3.2292	2.71445	0	0	2.28579
2.87671	2.58171	0	0	2.41162
3.13947	2.2018	0	0	2.62601
3.2009	2.21264	1.42669	0	2.68859
3.3387	2.34113	0	0	2.62664
3.07485	2.08186	1.52407	0	2.67252
3.05435	2.58499	0	0	2.67829
2.88533	2.56404	0	0	2.78211
3.07417	1.98964	0	0	2.85873
3.13668	2.51553	0	0	2.6057
3.04146	2.35129	0	0	2.73184
2.92025	2.209	0	0	2.44273
3.05856	1.93711	1.76014	0	2.58079
2.97626	2.5314	0	0	2.43648
3.02711	2.25303	0	0	2.71268
3.06268	1.87157	0	1.53863	2.52798
3.14723	2.08697	0	0	2.52253
3.07552	1.98877	1.59354	0	2.72955
3.25463	2.26082	0	0	2.53336
2.90352	2.11916	2.04471	0	2.45701
3.19502	2.28858	0	0	2.9239
3.11563	2.64553	0	0	2.62529
2.87177	2.75267	0	0	2.58803
2.93426	2.54932	0	0	2.61459
3.16245	2.80572	0	0	2.38829
3.13068	2.1084	0	0	2.54225
3.09044	2.25992	0	1.55002	2.7354
3.11762	2.78975	0	0	2.51606
3.18602	2.19164	0	0	2.50811
3.01521	2.28565	0	0	2.58913
2.9874	2.43213	0	0	2.63912
3.01392	2.18802	0	0	2.79679
3.37336	2.55872	0	0	2.74421
3.06027	2.26736	0	0	2.48651
3.22303	2.18618	0	1.48259	2.33604
3.03187	2.45196	0	0	2.76241
2.94044	1.89951	2.0635	0	2.77289
3.03402	2.3531	0	0	2.71356
3.41703	2.3135	0	0	2.48723
3.08269	2.63109	0	0	2.3599
3.26743	2.44773	0	1.42779	2.56314
3.1109	1.97206	1.77018	0	2.55717
2.88343	2.51458	0	0	2.83696
3.29137	2.43097	1.43388	0	2.43538
3.20969	2.11897	0	0	2.64737
3.04876	2.43789	0	0	2.80444
3.14342	2.76404	0	0	2.54859
2.9919	2.39492	1.67075	0	2.57767
3.15526	2.29106	0	0	2.46995
2.87428	2.22047	0	0	2.73313
3.1122	2.48462	0	1.76684	2.16426
3.0391	2.45388	0	0	2.44099
3.13674	2.50268	0	0	2.39045
2.94671	2.08229	1.6688	1.48836	2.54024
3.11163	2.12682	0	1.59023	2.62678
3.22486	2.04273	0	1.70014	2.57548
3.0994	2.45304	0	0	2.71242
3.27841	2.19761	0	1.46139	2.62437
3.04804	2.30567	0	0	2.59722
3.35892	2.58211	0	1.49182	2.35253
3.06991	2.61203	0	0	2.57991
2.95494	2.50129	0	0	2.5957
3.14467	2.48856	0	0	2.84342
3.24789	2.64533	0	1.63839	2.62655
3.10598	2.27759	0	0	2.71286
3.25822	2.43663	0	0	2.29258
3.02119	2.46265	0	0	2.67113
2.84805	2.46729	0	0	2.51828
2.93113	2.31222	0	0	2.73072
3.00819	2.25345	0	0	2.70553
3.08653	2.29829	0	0	2.5009
3.20892	2.15476	0	1.58139	2.399
3.05645	2.39196	0	0	2.43783
2.84535	2.3834	0	0	2.42283
2.99529	2.44982	0	0	2.72916
3.24762	2.20603	0	1.4188	2.29409
3.14143	2.25089	0	0	2.57473
3.28344	2.19832	0	0	2.38907
3.03612	2.30375	0	0	2.46702
2.85988	2.32209	0	0	2.69742
3.20575	2.27795	0	0	2.45453
2.83657	2.56884	0	0	2.69126
2.8481	2.31928	0	0	2.52509
3.1935	2.13977	0	0	2.73716
3.10499	2.42323	0	1.40161	2.89473
2.99513	2.43295	1.64091	0	2.5807
3.1027	2.25456	0	0	2.80203
3.18987	2.1764	0	1.53329	2.38845
3.21779	2.38795	0	0	2.58841
3.21928	2.30531	0	0	2.54755
3.13909	2.03228	0	0	2.7414
3.03998	2.42968	0	0	2.53134
3.32156	2.21303	0	0	2.52868
3.06944	2.34192	0	0	2.75031
3.29418	2.41234	0	0	2.42167
3.06233	2.33905	0	0	2.45532
3.2264	2.59966	0	0	2.51625
2.9651	2.55467	0	0	2.95698
3.13472	2.94967	0	0	2.46079
2.9701	2.53362	0	0	2.98503
3.16002	2.22536	0	0	2.56284
2.95073	2.48397	0	0	2.75545
3.11553	2.4983	1.51485	0	2.5745
3.00102	2.54546	0	0	2.63851
2.7489	2.21794	1.60133	0	2.91671
3.16073	2.4542	0	0	2.5048
3.00759	2.52271	0	0	2.46179
3.25555	2.31463	0	1.49064	2.5154
3.33824	2.02039	0	0	2.58173
2.97722	2.46884	0	0	2.55773
3.18412	2.48429	0	1.52797	2.52295
3.23586	2.0868	0	0	2.67358
3.21621	2.3913	0	0	2.64414
3.07594	2.59444	0	1.51497	2.71488
3.21395	2.2491	0	1.52385	2.48821
3.2639	2.2433	0	0	2.87619
3.05775	2.42414	0	0	2.80948
2.9991	2.33393	0	0	2.46247
3.11809	1.89843	1.73475	0	2.61574
2.93865	2.27912	1.63091	0	2.69426
3.25296	2.07847	0	0	2.57201
3.06847	2.36567	0	0	2.37461
3.19499	1.95953	0	0	2.51559
3.10826	2.58968	0	0	2.66132
3.06339	2.41277	0	0	2.65749
3.05084	2.44869	0	0	2.64275
3.18345	2.16456	1.58133	0	2.65604
3.02438	2.55663	0	0	2.72975
3.11753	2.62299	0	0	2.84996
3.00728	2.39046	0	1.52593	2.61008
3.15396	1.94023	0	0	2.57135
3.07847	2.06962	1.55734	0	2.78064
3.05119	2.21039	0	1.51548	2.65349
3.1755	2.56219	0	0	2.54595
2.80603	2.31665	0	0	2.76614
3.42572	2.44386	0	0	2.25477
3.0097	2.27487	0	0	2.50239
3.18988	2.43551	0	0	2.54372
3.18894	2.16964	1.47724	0	2.68492
2.99461	2.42638	0	0	2.72325
3.01297	2.11794	1.64312	0	2.74885
2.97811	2.55728	0	0	2.61252
3.20711	2.35514	0	1.47072	2.71199
3.03719	2.31917	0	0	2.59681
3.01222	2.26892	0	1.68381	2.44188
2.98695	2.1749	1.93665	0	2.54483
2.92751	2.48353	0	0	2.71784
3.25362	2.22833	0	0	2.52328
3.09317	2.4112	1.63439	0	2.65903
2.84803	2.36775	0	0	2.69183
2.80823	2.3077	0	0	2.78773
2.93188	2.62356	0	1.43623	2.73635
3.01192	2.32414	1.41997	0	2.50562
3.27327	2.15116	1.46079	0	2.60142
3.02881	2.5054	0	0	2.6471
2.93355	2.52865	0	0	2.70327
3.15448	2.33491	0	1.68927	2.35695
2.90511	2.1857	1.51294	0	2.80942
3.31151	2.21388	0	1.53835	2.13916
3.02625	2.44753	1.88606	0	2.47221
3.21693	2.3615	0	0	2.56101
2.9954	2.19713	1.65181	0	2.78231
3.08853	2.33719	0	0	2.51242
3.18393	2.10548	0	0	2.66289
3.20459	2.36885	0	1.42862	2.22893
3.06973	2.32269	0	0	2.64023
2.86485	2.31929	0	0	2.83134
3.16578	2.25566	0	1.54595	2.59469
3.34294	2.24263	0	0	2.36421
3.2843	2.17464	0	0	2.70961
3.1647	2.39292	0	0	2.69007
3.02247	2.62377	0	0	2.68036
3.04905	2.46155	0	0	3.00529
2.97618	2.00983	0	1.56693	2.57018
3.26312	2.25251	0	0	2.61189
3.01959	2.73626	0	0	2.58946
3.12561	2.44552	0	0	2.35983
3.01143	2.26784	0	0	2.65784
3.10132	2.2376	0	0	2.53802
3.0346	2.68282	0	0	2.51721
2.94705	2.29325	0	0	2.91473
3.1057	1.9374	1.68934	0	2.55487
3.04444	2.25803	0	0	2.5383
2.96144	2.34782	1.52914	0	2.52713
3.06496	2.37884	0	1.70178	2.62655
3.05205	2.45229	0	0	2.76337
3.23099	2.28318	0	0	2.6112
2.99742	2.55813	0	0	2.67387
3.15792	2.58188	0	0	2.73759
3.09821	2.13623	1.88326	0	2.34355
2.97561	2.22225	0	0	2.75119
3.10821	2.24868	0	1.4749	2.47938
3.35773	2.08097	1.44628	0	2.47396
3.00842	2.33754	1.47812	0	2.7447
2.98757	2.4389	0	0	2.54019
2.93566	2.44623	0	0	2.66297
3.21745	2.31899	1.46279	1.4734	2.31517
3.16338	2.34864	0	1.48439	2.62753
3.08342	2.53606	0	0	2.81385
2.89475	2.48746	1.61937	0	2.84906
3.27509	2.34057	0	0	2.58551
3.34879	2.21888	0	1.69392	2.5683
3.10932	2.47137	1.56563	0	2.47533
3.16168	2.61403	0	0	2.52639
3.12928	2.44041	0	0	2.72415
3.11712	1.79193	1.87028	0	2.4279
2.95558	2.33155	1.56779	0	2.73063
3.01598	2.46177	0	0	2.48423
3.06131	2.30365	1.62438	0	2.75857
2.89802	2.24778	0	0	2.58306
3.16756	2.4847	0	0	2.3459
3.2378	2.24526	0	0	2.46753
3.18099	2.21082	0	0	2.43101
2.99516	2.38361	1.60554	0	2.62668
2.98247	2.30054	1.51776	0	2.53456
3.15982	1.91144	1.76871	0	2.51313
3.1299	2.44793	0	0	2.572
3.01222	2.47579	0	0	2.60798
3.03438	2.35599	0	0	2.77115
3.25977	2.55625	0	1.42294	2.44718
3.4313	2.16204	0	1.44164	2.30483
2.96154	2.51574	0	0	2.4786
3.1761	2.50361	0	0	2.54541
3.1228	2.32503	0	0	2.45284
3.03314	2.41741	0	0	2.71215
3.39648	2.54691	0	0	2.84048
