## Supplementary File 6 for "Quantifying multi-species microbial interactions in the larval zebrafish gut"

### Sheet: Sheet1
AC	AE	EN	PL	PS
0	9093.22	0	700.422	4888.89
0	1392.97	0	224.432	834.063
0	537.256	0	127.397	496.783
0	284.759	0	111.488	569.941
0	462.149	0	552.017	910.918
57.8189	136.723	0	118.894	640.035
0	1320.45	0	561.9	505.98
0	200.437	0	107.307	469.939
0	802.477	0	137.83	604.162
0	728.014	0	104.099	558.689
56.3369	299.479	0	113.081	514.962
706.68	351.212	122.023	0	0
0	880.563	99.4706	121.157	268.611
0	1547.57	0	233.928	833.633
0	635.269	0	109.17	182.285
0	1503.37	0	267.734	998.954
0	1430.81	41.8778	115.982	702.597
0	459.583	83.1503	110.797	343.216
0	376.703	0	347.934	1119.3
1271.62	874.453	373.131	0	0
82.0681	236.458	38.1121	99.5596	411.748
0	0	0	5563.89	7945.88
0	1145.72	0	231.159	627.655
0	792.949	0	456.05	1246.32
0	551.204	0	142.421	291.574
0	137.53	0	133.517	702.075
0	46207.5	1175.59	893.235	3620.15
0	1669.29	0	636.622	964.353
0	292.119	0	108.257	549.826
0	428.978	29.5354	104.954	495.501
71.4695	0	0	109.499	758.949
0	3692.98	0	263.782	382.679
0	52.3808	0	245.291	1137.15
0	848.584	39.5885	128.942	168.98
0	776.773	0	122.251	617.733
1378.88	0	0	0	0
0	1550.24	0	678.415	1188.08
0	278.898	0	118.938	440.827
0	1247.91	0	169.513	1862.32
0	423.444	45.1002	98.9904	487.572
0	492.081	0	122.087	449.747
4303.84	0	511.006	0	0
2764.93	0	1488.63	0	0
0	583.51	0	127.586	698.907
111.543	208.344	0	104.425	417.481
62.5628	0	0	93.9116	1038.33
0	0	0	216.244	1131.56
0	542.909	52.5062	103.578	396.432
0	326.846	0	129.145	407.279
147.596	77.8098	0	94.3327	485.896
0	1881.82	46.0265	91.0457	1124.66
0	1072.18	0	289.491	769.58
766.998	102.919	322.567	0	0
0	630.309	0	211.68	593.946
160.256	0	0	104.399	880.499
59.262	481.259	97.4232	103.118	206.828
0	291.6	0	212.431	479.368
0	318.818	0	348.437	1059.56
359.722	172.048	0	69.1381	283.66
0	0	0	263.016	919.499
0	377.587	0	141.588	353.54
0	1358	0	103.921	1129.91
0	354.681	29.6999	104.788	397.663
0	1117.54	0	363.537	1620.67
0	685.494	0	135.648	691.66
0	813.676	0	134.9	597.265
0	401.491	44.1957	141.879	537.585
2361.36	0	0	0	0
0	0	0	320.471	1327.27
0	262.928	0	167.97	741.031
0	764.84	0	173.018	1009.09
0	427.615	0	272.876	760.366
0	537.623	0	111.536	485.498
0	1796.58	0	146.079	326.511
1675.64	0	76.4346	0	0
0	833.913	0	646.188	1051.76
67.923	42.5557	0	151	543.424
261.257	126.255	0	85.7017	327.143
0	888.765	0	486.287	1423.77
282.645	348.227	465.513	0	0
0	314.777	0	318.24	852.928
0	514.14	0	250.089	519.047
61.7122	442.826	0	90.2111	775.188
0	265.559	28.4058	124.195	546.001
793.268	0	316.684	0	0
0	198.716	0	126.717	587.55
0	2077.13	0	809.23	1078.47
0	264.228	0	267.487	659.865
0	523.755	0	132.316	316.402
0	1111.64	0	401.159	578.651
0	567.044	0	127.304	638.853
0	2258.69	0	432.809	1840.12
0	520.927	0	102.394	591.906
0	337.312	0	391.292	1096.2
0	760.286	0	141.285	433.636
0	819.918	0	241.371	382.491
2506.13	0	137.368	0	0
0	536.37	0	341.255	619.343
0	426.512	0	205.796	329.588
76.35	115.854	0	108.062	446
0	36.1976	0	114.234	651.16
0	2445.38	0	408.846	1257.38
0	562.017	0	135.69	948.197
0	559.333	0	158.316	381.504
172.145	0	0	158.693	685.604
0	287.016	0	143.58	664.242
0	305.26	0	248.631	634.264
0	302.462	0	131.846	477.3
1250.42	0	0	0	0
0	213.206	0	112.135	430.263
0	1234.05	0	387.766	1108.81
0	0	0	920.148	2691.88
3607.14	0	389.893	0	0
0	316.925	46.9578	138.637	489.956
0	327.317	0	270.71	770.624
0	386.758	0	138.088	408.495
0	131.89	0	254.577	842.223
0	0	0	262.826	941.112
0	1227.91	0	454.716	1298.47
0	433.605	43.0893	222.752	599.731
0	505.069	0	132.81	577.616
0	570.151	0	146.762	378.535
1243.15	0	0	0	68.3237
76.0716	46.0602	0	93.1783	659.833
0	1442.7	0	132.653	312.157
0	1521.22	79.6676	58.0689	677.093
50.569	522.983	30.6909	123.904	343.765
0	1445.13	0	540.686	1498.63
0	416.441	30.3493	116.47	375.901
0	1711.46	0	368.377	281.232
0	263.531	0	328.55	643.234
0	784.769	0	99.2474	646.316
0	426.962	0	103.415	650.12
53.5152	163.386	0	109.877	558.926
915.806	0	240.898	0	0
0	749.034	0	113.782	607.649
0	189.257	0	355.767	1840.38
0	242.421	0	366.468	1042.98
0	0	0	414.853	1305.36
0	333.904	0	149.734	463.231
0	539.236	0	178.551	282.363
1109.61	0	606.183	0	0
970.784	174.67	174.393	0	0
0	349.181	0	107.832	321.717
166.54	279.314	0	107.794	400.68
0	564.57	0	140.919	321.099
112.814	5131.9	336.229	0	0
0	1288.61	0	739.499	1784.68
0	0	0	791.404	2804.59
0	718.315	0	200.183	448.169
1328.3	0	183.951	0	0
0	17497.6	0	2886.7	3485.87
0	595.049	0	108.41	526.285
1267.85	0	73.4336	0	0
0	258.191	0	197.515	525.916
0	233.991	25.7499	130.86	494.131
0	723.913	0	130.625	515.217
764.79	0	0	102.41	266.08
0	1599.93	0	1329.17	1439.11
0	619.033	0	118.521	587.863
0	334.625	0	110.226	541.005
0	1038.53	0	373.688	826.801
0	532.803	0	122.99	484.04
0	746.344	0	164.512	529.038
0	1809.99	0	111.26	1194.94
688.388	993.268	0	29.6739	194.84
0	1532.08	0	135.583	1529.57
0	399.811	56.8518	98.0009	251.789
0	1577.3	0	105.76	787.659
1360.45	0	0	0	0
0	518.556	0	261.033	486.027
0	855.302	0	226.402	689.367
0	250.75	0	115.031	922.199
0	1506.1	0	532.051	2104.21
0	1704.69	0	243.786	1481.44
0	1504.63	0	135.179	731.274
64.3054	307.439	0	107.115	501.834
0	503.922	0	135.445	684.197
251.799	507.182	0	91.9005	550.183
0	322.661	0	156.69	427.956
0	444.224	0	544.039	1161.85
0	654.042	0	210.244	612.957
0	651.953	0	195.21	772.738
0	718.085	0	158.386	571.97
1512.12	105.266	377.799	0	0
0	674.649	0	80.5401	534.796
55.6821	213.863	0	98.6879	434.536
0	2491.5	0	323.943	1710.66
0	529.051	0	132.558	322.151
84.6276	102.561	0	103.5	681.022
0	408.526	0	145.06	477.515
0	3711.09	0	332.909	1971.83
0	1209.97	0	105.257	748.514
37.5602	252.494	0	206.444	510.278
0	197.687	0	118.445	509.021
0	667.852	0	206.354	681.612
0	2827.23	92.3898	85.0291	180.969
0	1753.55	0	401.859	2133.06
5544.82	0	466.057	0	0
0	2154.9	0	0	2050.21
0	1590.02	0	154.853	1120.26
0	310.805	0	209.117	510.616
35.5048	602.651	0	94.3122	600.112
0	461.812	0	132.972	284.228
0	5651.79	0	854.517	3341.41
0	227.947	0	226.735	686.862
0	1177.79	0	120.491	750.376
25.5972	247.755	39.1691	101.298	514.856
204.814	0	0	112.4	484.747
0	2543.04	33.9049	225.502	341.681
0	643.54	0	254.434	453.922
0	0	0	259.672	1350.49
0	1521.42	0	735.027	1191.46
0	682.626	0	580.479	973.467
0	468.112	0	132.429	399.42
0	324.558	0	272.808	856.756
596.306	0	186.596	0	0
0	446.044	0	143.754	479.576
0	0	0	325288	629557
0	562.559	0	173.624	418.738
0	1848.19	0	770.645	1348.49
132.444	229.478	0	68.9345	1463.17
0	597.117	0	103.302	756.289
0	70.5905	36.2485	196.276	887.71
0	1094.24	0	418.707	418.656
0	0	0	318.195	1101.21
0	2670.15	0	218.402	1805.81
0	489.784	0	257.416	685.641
0	579.728	0	345.839	890.295
0	641.437	0	112.079	597.144
0	758.729	0	132.131	555.709
0	2454.18	0	1454.81	933.841
0	406.261	0	242.251	641.643
0	514.591	0	129.914	347.644
0	219.116	0	101.135	542.833
0	516.38	0	118.212	713.98
0	198.846	0	248.521	879.281
0	1478.09	0	527.725	1361.2
0	628.22	0	119.257	875.748
0	462.392	0	146.69	460.644
0	500.254	0	139.245	533.02
0	384.819	0	840.923	2072.19
0	623.155	0	164.027	247.397
158.223	225.618	0	92.0998	523.587
0	674.256	0	356.349	972.094
0	1965.44	0	474.865	227.456
0	1822.47	38.6798	62.1364	163.22
0	442.813	0	100.702	317.476
0	297.045	0	343.526	679.146
0	416.418	0	113.794	912.404
