## Supplementary File 3 for "Quantifying multi-species microbial interactions in the larval zebrafish gut"

### Sheet: alpha=0.1
i-j	Mean	Sigma
ENAC	-11930.4	2644.13
ACEN	3106.82	963.765
ENPS	7612.11	4300.02
AEEN	-10157.7	1814.92
PLAE	-2035.15	215.124
PSAE	421.635	745.479
PSAC	329.346	683.272
PLPS	-2085.83	219.133
ENAE	-19333.8	488.242
PSEN	-684.01	128.291
ACPS	882.476	297.932
ACPL	11645.6	2491.46
AEPS	-5392.15	3190.07
ACAE	1937.72	1248.76
AEAC	-9737.82	360.828
ENPL	-14993.8	1796.34
PLAC	-1080.77	332.763
PLEN	-2163.4	88.4606
AEPL	-5895.77	3758.64
PSPL	982.48	937.057

### Sheet: alpha=0.5
i-j	Mean	Sigma
ENAC	-1749.28	400.669
ACEN	67.0234	33.008
ENPS	380.72	253.799
AEEN	-1890.74	223.552
PLAE	-125.602	23.0345
PSAE	8.3675	29.8578
PSAC	-58.5739	26.3444
PLPS	-122.159	26.9266
ENAE	-964.562	110.951
PSEN	-44.4	13.2856
ACPS	-25.4397	19.2471
ACPL	484.436	139.277
AEPS	-294.064	164.414
ACAE	105.737	68.0829
AEAC	-683.729	52.0317
ENPL	-2343.81	401.273
PLAC	-115.821	25.4464
PLEN	-96.4373	13.1743
AEPL	-1319.1	347.954
PSPL	-71.3487	76.6171

### Sheet: alpha=1
i-j	Mean	Sigma
ENAC	-248.354	75.9809
ACEN	-1.74066	1.8288
ENPS	9.8484	9.00603
AEEN	-271.397	47.6428
PLAE	-7.14355	2.6242
PSAE	-0.400171	0.659723
PSAC	-4.62754	0.99201
PLPS	-5.58907	2.22099
ENAE	-36.8474	9.89166
PSEN	-3.71544	1.4127
ACPS	-9.75864	2.69373
ACPL	11.4804	4.29362
AEPS	-11.9508	5.3283
ACAE	2.68613	1.78935
AEAC	-30.058	3.62797
ENPL	-353.653	81.0214
PLAC	-8.75307	2.57937
PLEN	-3.58279	0.773215
AEPL	-188.591	50.4924
PSPL	-24.7113	10.1106

### Sheet: alpha=1.5
i-j	Mean	Sigma
ENAC	-43.5809	14.9808
ACEN	-0.422108	0.201027
ENPS	0.216133	0.348515
AEEN	-45.2163	9.83038
PLAE	-0.647618	0.294169
PSAE	-0.0365009	0.0245033
PSAC	-0.300192	0.068008
PLPS	-0.366793	0.192883
ENAE	-2.13412	0.900274
PSEN	-0.374274	0.156886
ACPS	-1.90404	0.522398
ACPL	0.26875	0.143447
AEPS	-0.625052	0.280767
ACAE	0.0707427	0.0445884
AEAC	-1.49369	0.235973
ENPL	-63.3712	16.1294
PLAC	-0.809313	0.285857
PLEN	-0.170429	0.041416
AEPL	-28.8941	9.7929
PSPL	-4.97682	1.98123

### Sheet: alpha=2
i-j	Mean	Sigma
ENAC	-8.01375	2.95247
ACEN	-0.0585379	0.0271966
ENPS	-0.00250691	0.0153401
AEEN	-8.27139	1.90184
PLAE	-0.065509	0.0355384
PSAE	-0.00207575	0.00130831
PSAC	-0.0196186	0.00529186
PLPS	-0.0288141	0.0170405
ENAE	-0.157347	0.0796442
PSEN	-0.040407	0.0178457
ACPS	-0.363532	0.105136
ACPL	0.00346749	0.00574659
AEPS	-0.0376511	0.0192215
ACAE	0.00172696	0.00115927
AEAC	-0.0814359	0.0153192
ENPL	-12.2672	3.22245
PLAC	-0.0812175	0.0333484
PLEN	-0.0088919	0.00214091
AEPL	-4.85016	1.94536
PSPL	-0.967314	0.39713
