## Supplementary File 4 for "Quantifying multi-species microbial interactions in the larval zebrafish gut"

### Sheet: alpha=0.1
i-j	Mean	Sigma
ENAC	-511.971	745.832
ACEN	1957.85	1180.19
ENPS	-15.616	819.789
AEEN	281.616	626.631
PLAE	336.924	339.267
PSAE	-184.65	1071.15
PSAC	384.313	926.784
PLPS	575.057	370.99
ENAE	-526.165	890.357
PSEN	955.331	1095.5
ACPS	1534.16	1194.17
ACPL	2046.85	1213.48
AEPS	-7779.58	4433.96
ACAE	1716.24	1063.01
AEAC	-242.497	617.688
ENPL	-78.7148	847.881
PLAC	591.01	313.7
PLEN	497.201	355.925
AEPL	724.902	638.319
PSPL	1726.46	1106.77

### Sheet: alpha=0.5
i-j	Mean	Sigma
ENAC	-74.2587	87.5916
ACEN	161.78	88.4232
ENPS	-21.7788	63.165
AEEN	-61.3068	94.8312
PLAE	14.5573	29.7355
PSAE	-74.6049	108.176
PSAC	-16.8193	64.145
PLPS	35.0709	25.5753
ENAE	-115.931	128.494
PSEN	55.8749	123.823
ACPS	60.3541	52.036
ACPL	138.062	71.0505
AEPS	-493.528	610.928
ACAE	94.4569	63.0983
AEAC	-58.3958	79.755
ENPL	-45.1154	86.5929
PLAC	45.9671	26.7081
PLEN	24.5066	30.1164
AEPL	45.8922	80.7316
PSPL	117.843	61.714

### Sheet: alpha=1
i-j	Mean	Sigma
ENAC	-9.35079	15.5929
ACEN	14.8616	10.7809
ENPS	-2.73472	9.47567
AEEN	-15.9779	17.3145
PLAE	0.487658	4.03305
PSAE	-10.9052	16.7689
PSAC	-3.66303	8.80514
PLPS	2.55679	4.25837
ENAE	-15.4056	22.7235
PSEN	2.78626	16.186
ACPS	1.40681	2.37965
ACPL	9.25761	8.95651
AEPS	-27.3208	116.92
ACAE	4.25839	4.94743
AEAC	-9.03381	12.7316
ENPL	-7.53035	13.8024
PLAC	3.49113	2.50498
PLEN	-0.114105	4.75741
AEPL	0.542995	11.5811
PSPL	7.16373	5.59568

### Sheet: alpha=1.5
i-j	Mean	Sigma
ENAC	-1.4888	3.04684
ACEN	2.23777	2.00436
ENPS	-0.451709	1.8316
AEEN	-3.1879	3.35243
PLAE	0.0262473	0.788311
PSAE	-1.86253	3.31287
PSAC	-0.726131	1.80862
PLPS	0.360673	0.805706
ENAE	-2.41882	4.31115
PSEN	0.0336164	2.6813
ACPS	0.0481794	0.374524
ACPL	1.28479	1.80116
AEPS	-3.01292	21.9627
ACAE	0.298486	0.76385
AEAC	-1.59441	2.43714
ENPL	-1.33996	2.70465
PLAC	0.407487	0.397559
PLEN	-0.23205	0.936507
AEPL	-0.290953	2.0303
PSPL	0.734777	0.82154

### Sheet: alpha=2
i-j	Mean	Sigma
ENAC	-0.275869	0.59733
ACEN	0.40014	0.407987
ENPS	-0.0817887	0.348237
AEEN	-0.627542	0.669399
PLAE	0.0103117	0.153324
PSAE	-0.328713	0.648298
PSAC	-0.140111	0.379135
PLPS	0.0711798	0.161284
ENAE	-0.403438	0.835428
PSEN	-0.0305077	0.529049
ACPS	0.00493249	0.0709722
ACPL	0.227649	0.35599
AEPS	-0.424292	4.0887
ACAE	0.0265873	0.140091
AEAC	-0.317665	0.508339
ENPL	-0.250776	0.532425
PLAC	0.0606129	0.0738252
PLEN	-0.0555806	0.17422
AEPL	-0.0984634	0.401789
PSPL	0.0949133	0.130288
