## Supplementary File 1 for "Quantifying multi-species microbial interactions in the larval zebrafish gut"

### Sheet: 1species
AC		AE		EN		PL		PS
2050		10100		1000		4250		200
1600		9250		1000		500		2675
3825		21175		42000		16000		1325
675		24925		11750		7500		425
2300		21900		6250		3900		2500
1175		54500		55250		2000		8400
850		20250		70500		10225		4625
3175		14525		102750		3050		4650
4525		7200		67750				6400
350		11250		23575				15025
1575		57750		12550
4900		1225		75250
900		16350		36000
		26000		58250
		112250		106250
		18250
		26875

### Sheet: 2species
AC	AE		AC	EN		AC	PL		AC	PS		AE	EN		AE	PL		AE	PS		EN	PL		EN	PS		PL	PS
575	10250		25	50		3350	400		600	75		6700	0		18500	10500		1650	775		37000	1500		1900	8550		250	125000
1425	2950		5775	825		0	25		150	25		1400	25		1525	2600		2250	6875		24500	500		49000	1000		0	0
1575	22475		75	175		75	250		850	150		2125	50		1750	25		2650	6250		350	25		39000	125		0	0
2550	8425		0	750		1150	100		500	500		3550	25		7250	725		4000	7625		39000	0		1350	3025		1925	962500
2325	1825		69500	39000		1325	325		275	825		6250	100		6175	75		2650	1475		66000	250		9000	5500		25	12500
500	12500		0	75		325	400		200	25		325	0		0	125		3450	1250		350	1900		76500	3500		700	350000
1950	7900		750	1150		0	650		775	75		2000	25		4750	75		9525	200		10000	500		125000	5000		25	12500
250	8000		1625	100		1450	150		300	350		2950	25		1225	0		1025	3800		4250	650		136500	5500		275	137500
575	5300		10475	575		0	25		1350	25		9450	125		3325	325		3425	39000		1000	0		173500	5500		500	250000
275	9100		175	100		0	650		1000	675		300	0		350	50		4775	3675		450	375		42500	500		4000	2000000
2175	4675		51500	4500		500	2500		800	250		1700	0		31500	0		1400	775		41000	925		82500	800		1150	575000
5300	8850		175	225		100	300		25	0		10000	50		8550	400		157000	0		2575	0		110500	550		500	250000
375	1150		25	975		0	2500		200	2150		2350	250		6450	0		156500	2000		16000	500		275000	800		8550	4275000
500	0		7000	41000		4050	200		5050	150		1225	4675		17500	0		325	1625		350	25		100	1750		2000	1000000
0	1000		9775	1700		71000	1500		975	25		1550	0		17750	0		10350	2750		11550	275		3300	5500		100	50000
350	1275		7000	98000		3500	1925		2500	45500		2525	975		325	0					1050	0		45500	2500		125	62500
225	2400		3500	31000		144000	1000		17500	59500		325	1050		163500	1500					10850	550		1025	525
1000	500		11500	95000		7500	17500		4775	900		4575	450		5475	0					7675	25		161000	0
100000	1500		2175	150		93500	23000		5800	1500		14625	275		6950	0					2775	50		2050	4800
2500	11000		4000	127000		3575	375		3625	975		6475	0		2150	275					4625	0		9450	5750
1000	2500		9475	350		116500	12000		2375	1925		125	100		75	1775					66000	0		170500	4000
1000	0					4500	8000		7000	5500		725	100								12550	325		625	600
0	500					62500	10000		12500	11500		50	0								21000	5500		75	1075
1000	0					16500	1500		8500	3500		11225	0								81500	500		43500	500
500	13500					33500	1000		19500	2000		9500	17500
2000	13500								5575	1775		1525	350
0	500								21500	27500		8425	775
2000	0								1300	300		150000	9000
												4550	1050
												11500	500

### Sheet: 4species
AE	EN	PL	PS		AC	EN	PL	PS		AC	AE	PL	PS		AC	AE	EN	PS		AC	AE	EN	PL
625	50	50	775		400	1025	3875	1075		825	25	0	100		200	475	0	50		400	8925	1000	0
2650	675	0	2425		275	9775	0	25		725	0	0	50		1775	375	10250	1100		100	4275	1150	75
2900	13150	0	21000		125	0	0	225		1250	4825	0	500		75	100	25	150		425	1800	50	25
6250	9000	0	2625		350	2700	75	3075		1925	625	0	850		75	1075	225	550		1300	2300	50	0
9400	3275	250	10000		25	3900	350	25		825	900	25	1225		0	100	0	100		1750	4775	975	0
500	25	0	3000		3400	350	125	5625		225	6850	50	5450		450	600	50	1200		350	1950	775	0
775	1000	0	3300		25	0	2025	4200		25	850	0	0		125	1200	3375	400		975	700	400	425
0	675	0	450		0	4850	375	1500		150	450	0	200		250	500	550	600		275	13000	37500	0
625	250	0	6125		750	1550	575	825		1525	150	0	2275		25	8750	8225	375		225	0	0	425
525	775	25	4050		75	25	0	25		675	0	250	675		100	2050	2450	1700		500	0	50	0
375	600	0	2550		175	1225	2975	4775		200	4200	0	6925		75	850	2250	375		350	5550	3725	0
650	100	0	2175		50	50	650	225		675	6225	0	6125		25	800	3925	0		500	10000	6500	500
5050	2500	575	3100		100	1125	950	9950		800	1925	0	1650		0	6775	12075	6375		1450	5050	400	0
0	25	0	750		375	225	450	800		1500	3250	150	3300		250	4200	2475	475		700	1700	0	0
1675	650	0	4125		0	55500	0	500		25	475	250	1250		50	1875	1625	850		200	3425	1725	0
1000	3850	0	5075		0	0	1425	625		175	10950	0	2275		0	350	400	150		825	1150	225	50
6675	9975	425	5425		0	36500	500	4500		700	625	0	5600		0	5000	3150	325		675	150	1400	0
2525	6250	0	625		0	90500	0	2000		100	950	0	20000		0	1175	75	2025		25	825	1550	0
1500	14500	500	500		0	48500	0	1000		25	1875	0	500		0	575	7050	325		975	875	850	0
2575	2025	0	375		0	1350	0	425		575	800	0	3925		0	1975	0	725		75	5950	7525	0
5150	325	750	3125		0	74000	500	500		375	1200	625	2425		0	950	1500	425		350	1525	4600	0
3500	6500	0	500		0	51500	1500	0		100	375	100	1600		0	1725	4725	250		575	1250	0	0
2000	3500	0	2500		0	7800	800	1500		0	29000	0	16500		0	1050	5250	1175		575	350	0	0
1200	275	100	4475		0	11500	0	500		50	5025	2675	2925		0	4550	3525	800		600	5300	2425	1225
650	25	0	875		500	7000	0	1500		0	8500	0	1500		0	2525	13075	575		625	750	0	0
9000	15500	0	8000		0	16000	1000	500		100	6300	0	350		0	12000	11000	2500		1200	25	50	0
3225	3075	0	1750		0	11500	0	1000		675	9100	0	150		0	7000	1250	3000		1000	36000	0	0
2100	1225	25	3275		1500	62000	0	6500		1500	2000	0	2175		0	14500	11500	2000		1450	75	125	50
25	250	50	525		0	7000	225	6200		50	625	975	325							825	6975	3550	650
4500	9500	0	12500		150	100	50	1275		150	6350	375	1250							350	25	0	0
1350	575	0	800		2000	7750	250	15250		0	16000	0	0							3000	151000	10500	500
7050	6325	875	250		750	22250	250	7000		0	1725	0	350							0	8500	8000	0
3800	6175	0	800		50	0	200	900		25	10175	0	875							0	4500	6500	0
0	75	0	25		0	0	0	250		75	2525	0	4775							225	1800	3400	0
10025	7750	0	8825		375	4825	0	600		0	8500	0	4500							0	1500	9000	0
5550	4025	850	650		2800	1825	0	3225		250	12250	0	2575							500	2000	0	0
										500	14500	0	10500							425	3825	1150	0
										675	7550	0	2100							250	8700	675	0
										325	1325	0	5650							500	6750	1275	0
										525	2900	0	1525							550	8675	900	0
										0	1250	0	0							25	2700	1450	0
										0	12500	0	250							1550	4275	1600	0
										250	10750	0	250
										0	2750	0	250
										250	250	250	250

### Sheet: 5species
AC	AE	EN	PL	PS
2000	11675	3100	0	600
250	5500	5500	0	3500
275	625	2375	6700	1700
2250	3000	4250	0	1000
275	1650	2200	0	575
600	14250	575	0	3650
0	9875	750	0	250
1850	5475	3925	250	7925
475	5875	5400	5425	1500
250	250	250	0	250
1350	3700	875	0	575
1900	600	1275	0	1500
325	425	3125	400	3450
6500	11250	1750	0	750
0	0	1550	300	500
675	1600	0	175	125
1250	4325	1000	0	1500
150	475	3800	4400	1025
75	27250	600	0	400
6750	7250	500	750	1500
0	9750	500	0	1250
10750	7750	250	0	2250
1100	850	2450	2075	750
350	1575	900	400	750
2500	5250	250	500	2000
450	7150	0	975	2875
0	175	500	250	525
0	1250	0	0	0
25	50	500	1125	2100
0	4650	150	0	1650
250	10750	500	500	3500
250	250	250	0	250
1025	7275	775	2275	25
25	875	950	700	900
7750	6750	750	0	1750
1000	6500	0	0	1500
500	0	0	0	2000
6000	10000	16500	2500	2500
0	67500	0	44000	0
1000	2500	3000	0	1000
1000	1000	2000	0	0
1000	1500	3000	0	1000
500	1500	5500	0	3500
2500	0	0	0	500
500	9500	7500	2000	14000
0	17000	0	0	6500
1500	500	2000	500	1000
1500	3500	1000	2000	2000
1000	2500	7500	0	500
1500	1500	0	2000	2000
1000	0	2000	500	3000
0	0	1000	500	0
500	2000	500	500	3000
0	0	2500	0	0
0	3000	0	0	500
0	2000	0	0	0
3500	500	0	1500	500
3000	0	0	3500	61000
0	500	0	0	5000
1000	0	500	500	1500
0	500	0	0	2500
1000	0	0	0	500
500	0	0	2500	0
1500	5000	20500	0	2500
4000	0	1000	0	0
6000	0	0	500	500
2000	0	1000	0	0
0	1000	0	0	0
27000	5500	1500	2000	4000
4000	4500	2000	0	1000
22000	2000	500	1500	3500
5000	8500	18500	1000	1000
0	500	0	0	0
0	3000	4000	0	2000
0	0	0	500	1500
75500	6000	7500	0	2500
500	1500	0	0	1000
0	3000	0	0	500
0	0	1000	0	1000
500	0	4500	56000	4500
1000	3000	0	3000	8000
1500	500	500	0	0
4000	500	500	0	2000
3500	0	500	0	3000
2500	66000	24000	0	1500
13500	0	0	0	0
1500	0	3000	0	0
500	0	0	0	500
2500	0	0	0	500
0	2500	0	2500	44000
500	1000	0	0	0
0	0	1000	0	4500
2250	850	25	0	2150
1650	75	25	50	1500
2000	7500	800	325	5500
3500	2000	150	2500	28000
2500	11500	1000	500	5000
200	1000	500	675	2500
600	0	25	75	300
2450	0	25	150	2250
175	75	0	0	1000
1500	16000	0	300	8500
725	550	25	25	1625
2000	7500	4000	50	5500
35350	5050	22725	2525	40400
625	300	0	1250	2575
2900	75	25	350	6225
625	1500	2000	450	1725
1925	0	250	575	1325
1725	2375	0	0	325
1125	2300	0	0	1450
150	0	0	50	1100
50	25	50	1500	1850
1625	25	0	425	775
4650	75	25	25	600
50	0	0	0	75
400	0	0	0	950
850	0	0	0	575
0	550	50	0	2550
850	0	25	0	325
0	0	0	225	450
775	0	0	0	400
225	0	0	0	25
350	0	0	50	375
1875	0	0	0	1500
175	25	0	900	350
1375	50	0	0	750
425	0	0	100	525
1575	0	0	0	1025
1575	50	50	0	675
3225	75	50	1175	1125
1075	25	25	700	325
700	325	0	375	75
875	150	175	1525	2225
150	75	0	2050	3225
225	50	0	1800	775
425	13175	0	0	450
2350	100	0	1100	225
525	1025	0	0	575
425	100	25	250	200
125	0	25	0	75
150000	0	0	5000	0
150000	0	0	1500	0
150000	0	0	18000	0
150000	0	0	6000	0
150000	0	0	53500	0
150000	0	1500	500	0
150000	0	0	5000	0
200000	0	0	0	0
150000	0	0	1000	0
125000	0	0	0	0
100000	0	500	6500	0
125000	0	500	12000	0
150000	0	2500	18000	0
140000	0	3500	60000	0
150000	0	0	27000	0
175000	0	0	1000	0
200000	0	0	0	0
200000	0	6500	2000	0
200000	0	1000	2000	0
200000	0	0	0	0
175000	0	1000	5500	0
0	0	9500	18000	0
500	0	0	500	0
0	0	2500	2500	0
0	0	0	500	0
1500	9000	0	0	0
0	1500	3000	0	500
7000	2500	1500	0	500
1000	13500	4500	0	1500
500	7500	0	0	1500
500	1500	3000	0	500
3000	2500	1000	0	3000
3000	1500	1000	0	0
1000	0	0	1500	0
500	9000	7500	500	1000
1500	0	0	7000	500
0	3000	18000	0	0
1000	59000	0	0	5000
1500	11000	0	0	1000
2500	0	4500	50000	7500
500	2500	3500	0	500
1500	30000	1500	0	10500
0	1500	1000	0	1000
2000	2000	0	500	2500
500	50000	0	0	9500
2000	4000	500	0	1000
27000	1000	500	0	0
25500	4000	0	10500	4000
18000	3000	500	20500	0
21500	0	2500	0	0
24000	1500	1000	22500	0
19000	0	1000	5000	500
31000	1000	500	0	0
29500	0	0	500	500
15000	2500	1500	13000	3000
22500	500	500	1000	1000
30000	0	4500	0	500
31000	0	1000	1000	0
36000	1000	0	2000	0
30500	0	0	67500	0
26000	0	10000	0	0
